# SIX2 and SIX3 coordinately regulate functional maturity and fate of human pancreatic β cells

**DOI:** 10.1101/2020.12.03.411033

**Authors:** Romina J. Bevacqua, Jonathan Y. Lam, Heshan Peiris, Robert L. Whitener, Seokho Kim, Xueying Gu, Mollie S.H. Friedlander, Seung K. Kim

## Abstract

The physiological functions of many vital tissues and organs continue to mature after birth, but the genetic mechanisms governing this postnatal maturation remain an unsolved mystery. Human pancreatic β-cells produce and secrete insulin in response to physiological cues like glucose, and these hallmark functions improve in the years after birth. This coincides with expression of the transcription factors SIX2 and SIX3, whose functions in native human β-cells remain unknown. Here, we show that shRNA-mediated *SIX2* or *SIX3* suppression in human pancreatic adult islets impairs insulin secretion. However, transcriptome studies revealed that *SIX2* and *SIX3* regulate distinct targets. Loss of *SIX2* markedly impaired expression of genes governing β-cell insulin processing and output, glucose sensing, and electrophysiology, while *SIX3* loss led to inappropriate expression of genes normally expressed in fetal β-cells, adult a-cells and other non-β-cells. Chromatin accessibility studies identified genes directly regulated by SIX2. Moreover, β-cells from diabetic humans with impaired insulin secretion also had reduced *SIX2* transcript levels. Revealing how *SIX2* and *SIX3* govern functional maturation and maintain developmental fate in native human β-cells should advance β-cell replacement and other therapeutic strategies for diabetes.
