## Supplemental Table 4 for "SIX2 and SIX3 coordinately regulate functional maturity and fate of human pancreatic β cells"

### Sheet: Hoja1
Table S4- SIX2-associated genes identified by CUT&RUN overlapping with differential expression by SIX2 knockdown
SIX2- CUT&RUN associated genes overlapping with SIX2 knockdown upregulated genes	SIX2- CUT&RUN associated genes overlapping with SIX2 knockdown downregulated genes
AASDHPPT	A1CF
ABHD5	AACS
ACTR5	ABCA2
ADIPOR2	ABCA3
AEN	ABCC4
AGPS	ABCC5
ANAPC1	ACOT7
ANKRD40	ACOXL
AOC3	ACTG1
APH1B	ACTN1
ARHGEF37	ADAMTS2
ARIH2OS	ADAMTSL2
ARL14	ADCY1
ARL4A	ADCYAP1
ARL5B	AGT
ARRDC4	ALDH1A1
ARSK	ALDH2
ASB1	ALMS1
ASB15	ALOX5
ASPM	AMZ1
ATAD5	ANGPTL4
ATF7IP	ANKH
ATG14	ANKRD37
ATL2	ANKRD6
ATXN7	ANP32A
B3GALNT2	ANXA6
B3GNT5	APBA1
BAAT	APCDD1L
BAZ1A	APMAP
BBC3	APPL2
BRCA2	ARHGAP32
BTLA	ARHGEF10L
C16orf72	ARL15
C18orf25	ARL4D
C1QTNF9	ARNT2
C21orf91	ARSD
CABYR	ASB13
CAPN15	ASB9
CBLL1	ASCL1
CBX4	ASRGL1
CCDC13	ATG16L2
CCDC134	ATL1
CCL2	ATP11A
CCL20	ATP1A1
CCNA2	ATP2A3
CCNB1IP1	ATP2B4
CCNB2	ATP6V0E2
CCNL1	ATP8A1
CCNT2	B3GNT3
CCNYL1	B4GALNT3
CCSAP	BAALC
CD164	BACE2
CD300A	BCAM
CD300LB	BCR
CD79A	BDKRB2
CDC25A	BMP1
CDC45	BNIP3
CDCA7L	BOC
CDKL4	BRINP1
CDKN2AIP	BTN3A3
CDR2L	C17orf80
CEBPB	C1QL1
CEP76	C2CD2
CEP85	C7orf25
CETP	CABLES1
CHAC1	CABP7
CHD2	CACNA1A
CHKA	CACNA1C
CITED2	CACNA1D
CLDN14	CACNA1H
CLPB	CACNA2D2
CLSPN	CACNB3
CLUH	CACNG4
CNOT4	CADPS
CNTF	CAMK1D
COG3	CAMK2B
CPEB1	CAMK2N1
CPEB2	CAP2
CPSF6	CAPN13
CPT1A	CAPN3
CSGALNACT2	CARD11
CTH	CASR
CTNS	CASZ1
CXCL1	CAT
CXCL2	CBLN4
CXCL6	CBX7
CYB5R4	CCDC167
DAPP1	CCDC85C
DCAF17	CCDC92
DDIT3	CCND2
DDX18	CD46
DDX20	CD5
DNAH11	CDH1
DNAH7	CDH22
DSCC1	CDH6
DUSP5	CDK2AP1
DYRK1A	CDKN1A
E2F7	CDKN1C
EDEM1	CELF4
EIF2AK3	CEP68
ENO4	CERCAM
ERBB4	CERK
ERI1	CFI
ESAM	CFTR
ESPL1	CGNL1
ETF1	CHD1L
ETS1	CHDH
FAM83D	CHGA
FANCA	CHGB
FAS	CHRM3
FBXL19	CHST4
FBXW11	CLDN3
FGF13	CLMN
FICD	CMIP
FRS2	CMTM4
FRZB	CMTM8
FST	CNKSR2
FZD6	CNTNAP3
G2E3	COG2
GADD45A	COL27A1
GADD45B	COL6A1
GARS	COMMD10
GAS2L3	COMMD7
GATAD2A	CORO2B
GBP2	CPB1
GCFC2	CPE
GDNF	CPLX1
GID4	CPLX2
GINS1	CPNE4
GLRX3	CPQ
GPC5	CRMP1
GPR142	CROCC
GRPEL2	CRYL1
GRWD1	CRYZ
GSKIP	CSNK1E
HBEGF	CSRP1
HERC5	CTNND2
HIST1H2BJ	CTSB
HIST1H4H	CTSO
HMGCR	CTSV
HMOX1	CUX1
HRK	CXCR4
HSPBAP1	CYB5A
IFFO2	CYFIP2
IFI44L	CYS1
IFIT3	CYTH1
IL17B	DACH2
ING2	DAP
INSIG1	DBI
IRF2BP1	DCX
ISG20	DDC
ISG20L2	DEPTOR
ITCH	DGCR2
ITGA2B	DHRS2
KBTBD8	DHRS7
KCNJ2	DIAPH2
KDM2B	DIP2C
KDM6A	DIRAS3
KIF18A	DLGAP4
KIF20B	DLK1
KIF24	DNAH3
KLF15	DNAH5
KLF3	DNPH1
KLF4	DOCK1
KLHL18	DOCK9
KLHL28	DOK4
KPNA1	DPH6
LACTB	DPP6
LAMB4	DPYSL2
LAT	DPYSL3
LEAP2	DSCAML1
LEPR	DSP
LGALSL	DTD1
LIN52	DYNLT3
LONRF3	DZIP1L
LRRC37B	EDN3
LRRC39	EFR3B
LRRC66	EGFL7
LRRN3	EGR1
LSM14B	EHBP1
LSMEM1	EHF
LYAR	EIF3H
LYPD1	ELF3
MAATS1	ELFN2
MAB21L3	EMB
MAD2L1BP	EMC10
MADCAM1	ENGASE
MAP3K7CL	ENPP5
MAP3K8	ENTPD1
MAX	ENTPD3
MCEE	ENTPD6
MCL1	EPB41L1
MDM2	EPB41L4B
MEF2D	ESRRG
METTL2B	EVL
METTL6	EXPH5
MGME1	FA2H
MICALL2	FAM131C
MID1IP1	FAM171A1
MIER1	FAM189A2
MIPEP	FAM20C
MIS12	FAM210B
MKLN1	FAM3B
MMP14	FARP1
MMS22L	FBLN1
MND1	FBLN7
MOCOS	FBP1
MRAS	FBXO17
MTF1	FBXO2
MTPAP	FFAR2
MYO1A	FFAR4
NAA30	FGF12
NEB	FGF14
NETO2	FGFR1
NFATC2IP	FGGY
NFATC3	FJX1
NFKB2	FKTN
NFKBIA	FNBP1L
NLRC4	FRRS1L
NPIPB15	FRY
NPIPB9	FSTL4
NR1D1	FXN
NR4A2	FXYD3
NR6A1	GAA
NRAS	GABARAPL2
NRF1	GABRA2
NSMCE2	GALNT10
NUFIP1	GALNT11
NUFIP2	GALNT12
NUP50	GALNT14
NUS1	GALNT18
NUSAP1	GAMT
NXPH4	GATA4
OGFOD2	GBE1
OLFML3	GC
ORC6	GCG
OSBPL11	GCGR
OSGIN2	GCH1
OVGP1	GCSH
PAK1IP1	GDA
PALB2	GGACT
PANX1	GHDC
PATL1	GLRX
PCGF5	GLT8D2
PCGF6	GNB5
PDE7B	GNG10
PDPR	GNG7
PEA15	GOLGA8B
PELP1	GOLPH3
PEX5	GPLD1
PHF19	GPR143
PHLDA1	GPR148
PHLDA3	GRAMD1A
PIM2	GREM1
PIP5K1A	GREM2
PISD	GRHPR
PKD1L1	GRIA2
PLAA	GRIA3
PLAGL2	GRIK2
PML	GRM1
PNO1	GTF2I
POLE4	GUK1
POLR1E	H3F3A
POLR3D	HAP1
POSTN	HDHD2
POU3F1	HECTD1
PPIF	HHAT
PPP1R12A	HHATL
PPP1R8	HIBADH
PPP3R1	HILPDA
PRDM15	HIPK2
PRDM4	HIST1H1E
PRG4	HIVEP3
PRKAB1	HLCS
PRRC1	HMGN2
PSAT1	HMGN3
PTCH2	HOOK2
PTGFR	HOPX
PTGS2	HPN
R3HCC1L	HPRT1
RAB11FIP5	HS6ST3
RALA	HSPA12A
RAP2C	HTR1F
RASGRP3	HYDIN
RASL10A	IAPP
RASSF3	ICA1
RBAK	IDH2
RBBP6	IDNK
RBCK1	IDS
RBM15	IGF1R
RBM18	IGFBP2
RBMXL1	IGFBP3
RCC1	IGFBP5
RCC2	IGFBP7
RCHY1	IGIP
RCL1	IGSF1
RET	IGSF21
RFX7	IL10RA
RGMA	IL20RA
RGPD8	IMPA2
RHBDD3	IPP
RIMKLB	IQSEC1
RIPK2	IQSEC3
RLF	IRX3
RMI2	ISYNA1
RNF138	ITFG2
RNF219	ITGA6
RNF38	ITM2C
RPP25	ITPR3
RPS6KA1	JAKMIP3
RRAGC	JUP
RRM2B	KAT6B
RRP12	KBTBD11
SCYL2	KCNA5
SEL1L	KCND3
SENP5	KCNIP2
SETDB2	KCNJ6
SETX	KCNK1
SGMS2	KCNK16
SIAH2	KCNK17
SLC17A8	KCNK3
SLC22A1	KCNMA1
SLC25A19	KCNMB2
SLC26A7	KIAA1549
SLC30A1	KIF12
SLC35G5	KIF26B
SLC36A1	KIRREL3
SLC38A2	KLF12
SLC41A2	KLHL23
SLC7A1	KLHL29
SLC7A11	LBP
SMIM13	LIMCH1
SMNDC1	LINGO2
SNAI1	LLGL2
SNX16	LMAN2L
SNX30	LMO1
SNX8	LOXL4
SOD2	LPCAT1
SOST	LPP
SPAG5	LRFN2
SPATA5L1	LRIG1
SPC24	LRP1
SPCS3	LRRN1
SPNS1	MACF1
SRF	MAFB
SRSF3	MAGED2
STAM2	MAGI1
STARD4	MAGI2
STK17B	MALL
STRN	MAN1C1
STX6	MAP1LC3A
SYVN1	MAP3K15
TAPT1	MAP3K5
TARS	MAP6
TBC1D10A	MAPK10
TBX19	MAPK4
TCEANC2	MARVELD3
TGS1	MAST1
THAP2	MATN2
THOC5	MBP
THUMPD2	MCF2L
TIAM2	MCTP2
TIMM44	MDH1B
TIPARP	MDH2
TMC6	ME3
TMEM115	MEAF6
TMEM39A	MEGF9
TMEM79	MEIS1
TMPO	MFSD10
TMTC3	MGAT4C
TNFRSF10B	MICAL3
TNFRSF10C	MICU2
TNFRSF10D	MLLT6
TNFSF13B	MLXIPL
TOB1	MPP2
TOP3A	MPP6
TOPBP1	MPPE1
TP53	MRAP2
TPX2	MROH7
TRAIP	MRPS27
TREX1	MRPS35
TXNIP	MS4A8
TYRP1	MSN
UBXN2B	MSRB2
URB1	MT1E
USH2A	MT1X
USP15	MTA3
USP31	MTMR11
USP42	MXRA7
UTP15	MYH10
VMA21	MYH14
VPS18	MYH9
VPS37B	MYL6
WDR43	MYO15B
WDR62	MYO1D
WWTR1	MYO5B
YTHDF3	MYO5C
ZBTB24	MYO6
ZC3H12C	MYO7A
ZCCHC3	MYT1L
ZFYVE26	NANOS1
ZKSCAN5	NAPEPLD
ZNF121	NAV1
ZNF165	NCAM1
ZNF200	NCKAP5
ZNF267	NDRG1
ZNF296	NECAB1
ZNF354A	NELL2
ZNF420	NEURL1
ZNF430	NEUROD1
ZNF460	NFAM1
ZNF461	NFASC
ZNF474	NFIC
ZNF510	NFKBID
ZNF527	NINL
ZNF547	NIPSNAP3A
ZNF57	NLRP1
ZNF594	NOMO1
ZNF596	NOXA1
ZNF599	NPAS2
ZNF622	NPEPL1
ZNF699	NRCAM
ZNF749	NUP210
ZNF77	NYNRIN
ZNF787	OBSL1
ZNF79	OCRL
ZNF835	OLFM1
ZNF845	OLIG3
ZNF850	OMA1
ZNFX1	P2RX2
ZSCAN12	PACRG
ZXDB	PACSIN1
	PALM2
	PAM
	PAPSS2
	PAQR8
	PAX6
	PBLD
	PBX1
	PCBD1
	PCDH20
	PCGF3
	PCP4
	PCSK2
	PCSK6
	PDE8B
	PDE9A
	PDGFA
	PDGFD
	PDXP
	PEBP1
	PEX11B
	PEX2
	PFKP
	PFN2
	PGK1
	PHACTR2
	PHLDB2
	PI4KA
	PICK1
	PITPNC1
	PKDCC
	PLCB1
	PLCB4
	PLCE1
	PLCH1
	PLCL1
	PLEKHA2
	PLEKHA5
	PLEKHG6
	PLEKHH1
	PLOD2
	PLXDC1
	PLXDC2
	PLXND1
	PMVK
	PNMA2
	PNPLA4
	POLR2J2
	POP4
	PPP1R9A
	PPP2R2C
	PQLC3
	PRDX4
	PRKAG2
	PROC
	PRODH
	PRPS2
	PRSS22
	PRSS23
	PRUNE2
	PSD4
	PTGDR2
	PTK2B
	PTK7
	PTP4A3
	PTPN3
	PTPRD
	PTPRF
	PTPRN
	PTPRN2
	PTPRS
	PTPRT
	PXK
	QDPR
	QPCT
	QSOX1
	RAB11B
	RAB17
	RAB20
	RAB31
	RAB3B
	RAB3IP
	RAB4B
	RABL3
	RAD21
	RALGPS1
	RAP1GAP
	RAP1GAP2
	RAPGEF5
	RASGRF1
	RASSF2
	RBPMS
	RCAN3
	RDX
	REEP1
	RFPL2
	RFTN1
	RGS11
	RGS2
	RHOU
	RIMBP2
	RIN2
	RNF186
	RNF212
	RNF214
	ROR1
	ROR2
	RPH3AL
	RPL3
	RPS6
	RSAD1
	RTN1
	RUFY3
	RWDD3
	RYR2
	S100B
	SARDH
	SASH1
	SCAMP1
	SCAPER
	SCARB1
	SCD5
	SCG5
	SCN1B
	SCN8A
	SCNN1A
	SCP2
	SDK1
	SDK2
	SEC11C
	SEMA3E
	SEMA4B
	SEMA5A
	SERGEF
	SERP2
	SERPINE2
	SERPINH1
	SERTM1
	SETBP1
	SETD7
	SFT2D3
	SFTPD
	SFXN4
	SGSM1
	SGSM3
	SH3PXD2A
	SH3YL1
	SHC3
	SHISA4
	SHISA6
	SHROOM1
	SHROOM2
	SIAE
	SIL1
	SIX2
	SLC12A8
	SLC16A12
	SLC25A12
	SLC25A27
	SLC25A29
	SLC27A6
	SLC35D3
	SLC35F3
	SLC44A3
	SLC4A3
	SLC4A4
	SLC4A8
	SLC5A1
	SLC7A4
	SLCO3A1
	SLCO5A1
	SLIT1
	SMAD9
	SMARCA2
	SMARCD3
	SMCO4
	SMOC1
	SMPDL3A
	SMPDL3B
	SNAP25
	SNTA1
	SNTG2
	SNX29
	SORBS2
	SORL1
	SOX4
	SPATA13
	SPIDR
	SRC
	SRGAP3
	SRI
	SRP14
	SRP9
	SSX2IP
	ST14
	ST6GALNAC5
	ST6GALNAC6
	ST8SIA3
	STEAP2
	STEAP3
	STK33
	STMN2
	STS
	STX2
	STXBP1
	STXBP6
	STYXL1
	SULF1
	SULF2
	SULT4A1
	SUN1
	SUSD4
	SVOP
	SYNE2
	SYNE4
	SYT16
	SYT17
	SYT7
	TBC1D22A
	TBC1D4
	TBC1D8
	TCF7L2
	TECR
	TENM1
	TFCP2L1
	TGM2
	TIAM1
	TM4SF4
	TMCC1
	TMEM131
	TMEM132A
	TMEM132B
	TMEM132D
	TMEM150C
	TMEM158
	TMEM163
	TMEM17
	TMEM176A
	TMEM179
	TMEM184A
	TMEM184B
	TMEM237
	TMEM246
	TMEM255A
	TMEM37
	TMEM47
	TMEM54
	TMEM59
	TMEM61
	TMEM74B
	TMEM9
	TMOD1
	TMSB4X
	TMTC4
	TMX4
	TNR
	TNS1
	TOX3
	TP53I11
	TPCN1
	TPD52
	TPM1
	TPM4
	TRAP1
	TRERF1
	TRIB2
	TRIM2
	TRO
	TRPM3
	TRPM4
	TSHZ2
	TSKU
	TSPAN1
	TSPAN13
	TSPAN7
	TTC7B
	TTLL6
	TTR
	TUBA1A
	TUBA8
	TUSC3
	TXNDC5
	TYW3
	UCHL1
	ULK2
	UNC13A
	UNC5A
	UNC5B
	UNC5CL
	UNC5D
	UNC80
	UNK
	UQCC2
	UROS
	USP43
	VAT1L
	VCAN
	VLDLR
	VPS13A
	WDR1
	WDR18
	WDR45B
	WFS1
	WNT4
	WSB1
	WSCD1
	WSCD2
	WWC1
	WWC3
	XDH
	XKR4
	YWHAH
	ZBTB20
	ZC2HC1A
	ZDHHC22
	ZFYVE28
	ZKSCAN1
	ZNF135
	ZNF320
	ZNF362
	ZNF609
	ZNF652
	ZNF827
