## Supplemental Tables 5-6 for "SIX2 and SIX3 coordinately regulate functional maturity and fate of human pancreatic β cells"

### Sheet: Table S5
Table S5-S6. Differentially expressed (DE) genes following SIX3kd in the adult b cell (p<0.05)
Table S5. Genes downregulated in the adult b cell post SIX3kd (p<0.05)
	log2FoldChange	pvalue
MMP10	-5.016503534	0.031428793
CEACAM6	-3.707734338	2.93E-05
STAC	-3.574748148	0.006196395
SLC13A3	-3.495670094	0.001687181
BSND	-3.397479343	0.006466521
KIF14	-3.343656876	0.000600344
OR5AU1	-3.297802043	0.011149114
ANKRD55	-3.092036825	0.005270281
IL33	-2.924185456	0.002289173
BEND4	-2.885703398	0.017105344
FANCB	-2.873440781	0.006297969
HRH1	-2.866218947	0.002534602
IFNB1	-2.848110839	0.009140803
KRT6B	-2.67585588	0.027821177
DTL	-2.620417768	0.011089915
MFSD6L	-2.570771907	0.00125051
ADAMTS7	-2.495555677	0.014262067
FAT3	-2.468080657	0.011018718
SLC28A1	-2.461230015	0.023305365
KLF14	-2.385300449	0.047515136
ATP6V1B1	-2.368312471	0.031543564
SHCBP1	-2.32862853	0.021700417
KLHL13	-2.315252633	0.033023664
MMP17	-2.308393895	0.004120036
ZFP92	-2.214465284	0.044674792
SYNDIG1	-2.166202592	0.046952434
CDH13	-2.09970482	0.039822931
HAPLN3	-2.079821173	0.039026628
SFRP4	-2.058472082	0.018355291
CHST1	-2.043684378	0.008994936
ARL14	-2.027610347	0.011672409
CATSPERE	-2.000358358	0.010045684
OTUB2	-1.987649667	0.041223367
IRAK3	-1.957230064	0.037768907
PLEKHG5	-1.92263253	0.009260323
COL10A1	-1.918762634	0.041889099
PAQR4	-1.7740224	0.018022106
CLDN1	-1.674450476	0.049107085
ADGRG3	-1.64829247	0.025220643
GPC2	-1.64739314	0.020534588
TPX2	-1.647304812	0.000284513
ADCY5	-1.637176157	0.028070071
SLC6A20	-1.61012739	0.043505083
PRRX2	-1.58943245	0.021707554
SIX3	-1.58778705	2.34E-19
PLXNA4	-1.470711122	0.042490578
CAVIN4	-1.465594651	0.001158789
OVGP1	-1.447232573	0.00531833
CHRNB4	-1.443218385	0.028284062
CLDN2	-1.422580149	0.011563763
ESYT3	-1.409692715	0.029426159
BORA	-1.37400544	0.004297088
URGCP.MRPS24	-1.32880802	0.009065462
HCLS1	-1.318221111	0.024911878
C1QTNF9B	-1.286138856	0.044729164
GAS2L3	-1.264574566	0.001690381
B3GNTL1	-1.263180167	0.035272667
PTAFR	-1.227726856	0.00115705
RNASE1	-1.213013197	0.024241123
ARPC4.TTLL3	-1.176098982	0.015787688
LRRC45	-1.118061515	0.038844315
BTBD17	-1.115078592	0.008850713
LRRC3	-1.090512169	0.002403733
CENPA	-1.037186795	0.025522083
SNORC	-1.033744321	0.020234031
CENPH	-1.029556667	0.004536779
RADIL	-1.02371525	0.026285619
TRIM34	-0.996506066	0.00734873
C19orf38	-0.978083735	0.013036463
IQCJ.SCHIP1	-0.976837898	0.015072055
OAS2	-0.907933759	0.047792149
CD300A	-0.88873538	0.018269059
TRIM73	-0.878537783	0.032093835
TINAGL1	-0.878001158	0.017847688
PLCD1	-0.866249019	0.04227147
PLEK2	-0.848644272	0.013832559
PGF	-0.823145304	0.037732495
HLA.G	-0.822580118	0.00037627
IFI44	-0.822325769	0.000832069
RPL17.C18orf32	-0.808698013	0.014786905
CLBA1	-0.797756363	0.002655846
ATG9B	-0.782647661	0.031946791
GRIN2C	-0.768951414	0.028772454
ZNF443	-0.760045651	0.02939869
MX2	-0.753468784	0.011336462
CDC37L1	-0.7501755	8.94E-08
ZNF556	-0.739275725	8.92E-06
ZNF396	-0.737835554	0.02550413
FST	-0.736116463	0.031425124
TNFRSF10A	-0.713837707	0.041296079
KLHL35	-0.706268065	0.018223802
KRT7	-0.702392389	0.000244532
SMIM11B	-0.700473065	0.003778245
BST2	-0.692040839	0.001881192
EFNB2	-0.691244458	0.040734705
RNASEH2A	-0.683034686	0.005294169
UFSP2	-0.68063393	2.18E-05
ZNF343	-0.679941314	0.001287849
ZNF547	-0.679622609	0.01857968
DNAH9	-0.672434249	0.022095787
CCDC151	-0.67115557	0.028725236
RRAD	-0.668220142	0.008322989
MAMDC2	-0.666029099	0.035252434
FIGNL1	-0.659058655	0.026034197
ACTN2	-0.656658965	0.023140481
TRIM16L	-0.650447213	0.044163223
BRCA2	-0.641511386	0.039935212
PILRA	-0.615734925	0.036903011
FAM86C1	-0.615646339	0.024459851
ZIK1	-0.61002653	0.02010542
BOLA2	-0.607235703	0.001681599
ZSCAN22	-0.602956607	0.003633307
TPST2	-0.597958122	0.000712068
MAB21L4	-0.595147447	0.002257778
ZNF296	-0.569461662	0.01799777
NUDT11	-0.552465094	0.044522923
ZNF416	-0.551382653	0.027000551
CDR2L	-0.542303869	0.047285103
B4GALT5	-0.532120317	0.015957416
ZNF77	-0.529676256	0.000527254
ZDHHC4	-0.525550714	4.76E-06
TMEM97	-0.523962623	0.004495651
LRRTM1	-0.523871333	0.039320728
TAF5	-0.521859406	0.008586695
ISG15	-0.518500794	9.42E-06
CAVIN3	-0.512091938	0.007953331
PLPP3	-0.511817081	0.025370037
PSAT1	-0.509139782	0.007060709
ZNF557	-0.506230558	0.030656282
DBNDD1	-0.497707774	0.004412406
MSANTD3	-0.4964962	6.52E-05
CD3EAP	-0.489361017	0.015921987
GEMIN5	-0.487524173	0.037675961
HSD11B1L	-0.48664685	0.004741011
STOM	-0.485584542	4.70E-05
PROCR	-0.484510042	0.004362392
CRELD2	-0.48362023	0.000286958
ANGPT2	-0.477044554	0.001276361
IDI1	-0.476922504	0.000126955
FOSL1	-0.471445857	0.016401576
USP18	-0.467980856	0.001069606
PPIH	-0.465930717	0.018244308
ZNF677	-0.46507461	0.047827424
RAD18	-0.460742339	0.039099379
SVOP	-0.460358663	0.031580802
SUPV3L1	-0.459304242	0.00547226
ZNF57	-0.457731714	0.001176177
TUBB3	-0.456214111	0.000298612
OAS1	-0.455764919	9.59E-05
RFC5	-0.45318449	0.044372044
HARS	-0.450500689	5.11E-05
HYPK	-0.448512367	0.004648479
SPHK1	-0.448201258	0.002603938
ZNF829	-0.442595069	0.031176811
HSPA2	-0.44198756	0.026762525
ZNF668	-0.441326538	0.013605088
ZNF100	-0.440983134	0.047903208
ACOT7	-0.440174503	0.006705776
PHF7	-0.437421795	0.034501106
ITGA2	-0.433735233	0.028848976
MPV17L2	-0.432018271	0.005516544
KIF13B	-0.431778861	0.036760915
TEDC1	-0.427499573	0.036994999
KIF22	-0.426645411	0.003386505
STMN1	-0.425745305	8.81E-05
MRPL39	-0.421470661	0.005634684
RPGR	-0.420308791	0.04933295
CWC15	-0.413016675	0.000382776
RAD51C	-0.410380474	0.017079948
KATNB1	-0.410060561	0.005468635
SH2B3	-0.409424875	0.036744776
TOR2A	-0.400184069	0.002678803
PUS1	-0.398059484	0.027824544
GFM2	-0.397713507	0.009275669
PNP	-0.396875647	0.012682628
POLD3	-0.395744804	0.017354477
BACE1	-0.393856543	0.003721795
THOP1	-0.393573616	0.001412735
FBXW9	-0.392010573	0.044517061
FEN1	-0.391140223	0.001530051
ACTA2	-0.387447657	0.020138357
FTL	-0.386926223	8.13E-05
PKP2	-0.385112272	0.042825256
BORCS6	-0.383868875	0.011329373
PRADC1	-0.38154628	0.015939408
SMPD2	-0.38149716	0.038491553
MRPL37	-0.381423965	0.000698892
TMEM38A	-0.380641204	0.018770743
GPR142	-0.380401036	0.008949498
CLN8	-0.379018129	0.001741
SGTA	-0.378425961	0.001935344
GCAT	-0.378186386	0.045511553
HMGN4	-0.377813389	0.020979928
ISG20	-0.373917343	0.010991021
IQCB1	-0.370883095	0.018759812
WWP2	-0.369532839	0.019091831
RAD21	-0.368799907	0.004432388
GXYLT1	-0.366087681	0.042214924
IER5	-0.364143855	0.018525172
RBM15	-0.362520882	0.041895659
DCLRE1C	-0.362458812	0.037870521
CALCB	-0.36208822	0.03092566
RRM2B	-0.361079637	0.010791848
EBP	-0.360178943	0.015634503
SPTLC2	-0.358771928	0.02982972
LIN37	-0.35732101	0.022147275
TMEM104	-0.356965427	0.003273189
DALRD3	-0.355601964	0.004620236
DNAJC17	-0.354356248	0.038200812
CWF19L1	-0.35308096	0.033204348
NXT1	-0.352827524	0.004416703
PLPP2	-0.351733095	0.042524197
GLT8D2	-0.349029068	0.033081602
LRRC8A	-0.348778397	0.007737532
L3MBTL2	-0.346920367	0.017694085
AGTRAP	-0.346294561	0.002150495
TREX1	-0.345807628	0.001909608
POLE3	-0.345047277	0.006543767
IFIT2	-0.34222383	0.005203933
ZNF3	-0.342091603	0.012017861
PPP2R5A	-0.341852122	0.033717168
AUH	-0.341304506	0.040113851
CCDC51	-0.340306682	0.040024601
IFIT1	-0.340011449	0.002366731
RMDN3	-0.338420591	0.036213382
HMBS	-0.337484507	0.048807187
THOC5	-0.336689491	0.042085644
SWI5	-0.335083694	0.032568705
HIST2H2AA3	-0.33403197	0.006272107
TM7SF3	-0.332819539	0.004686646
EIPR1	-0.332416836	0.012241224
ORAI1	-0.330143558	0.044635911
ZDHHC3	-0.32670254	0.02007298
PEX10	-0.326597332	0.011664857
C11orf98	-0.32566859	0.014221646
RBM4B	-0.325474439	0.006137746
ARHGAP18	-0.325473949	0.048225194
ZNF555	-0.324616144	0.013073177
DDX55	-0.323678914	0.026933997
IFI6	-0.323274014	0.000196016
UPP1	-0.32287818	0.015954512
CRYAB	-0.321509857	0.046759457
GDF15	-0.319753476	0.008266534
TRMT10C	-0.319062472	0.006270408
FXYD6	-0.318912429	0.037772324
RSAD2	-0.31801426	0.001594722
EIF5	-0.317379788	0.001212289
IWS1	-0.314019626	0.003760283
GATD3A	-0.313623376	0.013027888
TRUB2	-0.313312745	0.011059804
RNF4	-0.312740203	0.011058638
SGK1	-0.312340204	0.023141392
UTP11	-0.311173652	0.019418935
HINFP	-0.309099638	0.022350009
SRA1	-0.308148188	0.02196657
SLC39A7	-0.307131068	0.023268861
LY6E	-0.305956382	0.002356407
IER3IP1	-0.305350726	0.003137396
MX1	-0.304716489	0.00888035
CBR1	-0.303675753	0.005457516
MRPS12	-0.303613405	0.025079341
NAGPA	-0.302356093	0.04058934
DEDD	-0.300459373	0.021903069

### Sheet: Table S6
Table S6. Genes upregulated in the adult b cell post SIX3kd (p<0.05).
	log2FoldChange	pvalue
DOT1L	0.300092431	0.036067582
QKI	0.30015242	0.038260646
ZMYND11	0.300299837	0.033394309
EPB41L5	0.30098585	0.01888146
STXBP5	0.301133471	0.010517455
EIF2S3	0.301674186	0.034521143
PITPNM1	0.303298567	0.021197192
EIF4G3	0.304390654	0.02553852
FBRSL1	0.305214504	0.024628125
SMAD2	0.305772524	0.019631941
AKAP11	0.306300865	0.038000228
TEX261	0.307008791	0.010396353
CIC	0.307249557	0.024523891
CAMKK1	0.309203919	0.048017657
PLBD2	0.310122372	0.02748601
TM9SF4	0.310850657	0.004611052
MYEF2	0.310865127	0.009464557
MCF2L2	0.311472173	0.039306436
DENND4B	0.312079957	0.023266548
SLC35E2A	0.312710219	0.03637736
ARL8A	0.312921887	0.019565921
PPDPF	0.314314233	0.011673092
SLC7A8	0.314594997	0.012355208
PACSIN2	0.314753622	0.011451543
FKBP8	0.315059449	0.002383264
FAM219A	0.315430783	0.033688371
CD151	0.315461676	0.002375707
LZTR1	0.317025982	0.015791664
REEP2	0.318323449	0.035821808
PARVB	0.318373293	0.048573205
DMAC1	0.31930336	0.019477252
SYT7	0.319313153	0.000509667
INHBA	0.320340997	0.010807801
RGS11	0.320636819	0.044728977
SCD5	0.322191372	0.035559852
RAP1GAP	0.322443339	0.011893706
SLC40A1	0.322940328	0.043260651
WDR81	0.323466437	0.030634166
KLF7	0.32411914	0.006970584
ACAP3	0.325006559	0.002528716
HILPDA	0.32588759	0.049979037
DAPK1	0.32609559	0.02452721
TMEM181	0.326812916	0.009130379
ELMSAN1	0.326904531	0.014948274
SBNO2	0.326946227	0.048351586
RIPOR1	0.327128256	0.036195075
OBSL1	0.32773259	0.014675082
LAMC2	0.32783941	0.01815529
KIAA0930	0.328465533	0.046348262
C4B	0.32849467	0.047589715
ATG9A	0.32895072	0.020265037
MMP24OS	0.329561421	0.017163046
PLXNA1	0.329883245	0.008752897
SNCB	0.330875376	0.047328147
KCNH2	0.332136805	0.004718768
EXOC2	0.332760232	0.038761281
RYBP	0.333460691	0.00656171
DGKD	0.334031783	0.011926969
MEF2A	0.33423302	0.008069132
MT.CO1	0.335239765	0.012057678
ANKRD27	0.335738886	0.033660387
CAMK2N1	0.33588021	0.004389289
CHRNB2	0.335997046	0.027737383
NCOA3	0.336075897	0.019796962
TLE2	0.336213564	0.004022245
VEGFA	0.336569094	2.87E-05
MAX	0.337362418	0.00810436
AKAP12	0.337905276	0.008793925
FOXP4	0.338089669	0.004422097
EPN1	0.338444892	0.005197652
FFAR4	0.339079138	0.034889464
ADD3	0.339340968	0.020804013
A1CF	0.340069314	0.016904376
MAFA	0.340311655	0.003971254
CDK5R1	0.342638058	0.028605263
RASGRF2	0.344122124	0.034946488
SPEG	0.344146664	0.035185396
SCAMP4	0.344484658	0.004658449
DMTN	0.345250134	0.008632352
PHF12	0.345695271	0.046432507
TNFAIP3	0.346092828	0.021660687
TK2	0.346836806	0.039886415
ZNF608	0.348618781	0.013542265
BRAF	0.351123417	0.013700598
TGFBI	0.35162259	0.027028396
ZDHHC2	0.351624099	0.003675597
RAP1GAP2	0.352026004	0.002339754
GRAMD4	0.352092107	0.028949827
PDK2	0.35302815	0.030625099
IRGQ	0.353083287	0.009423119
AHDC1	0.354131293	0.026224288
ITPR3	0.354730619	0.00252649
PRKCE	0.356510164	0.042756812
ESYT2	0.357340823	0.024622534
ZDHHC23	0.357967536	0.047542174
ITM2C	0.359069001	0.001921702
RFNG	0.360516486	0.011659016
GLIS2	0.360682822	0.014042664
TRPM3	0.36131251	0.015415609
NDRG1	0.361426413	0.000325248
CACNA1H	0.362067559	0.005353064
MNT	0.363515232	0.035053496
CCDC85C	0.364620421	0.040198173
FER	0.365797847	0.030296619
HS1BP3	0.365819053	0.01009533
TJP2	0.366850893	0.039091668
GAREM1	0.367327142	0.025933528
TNS1	0.367769091	0.004048952
SF3A2	0.368144022	0.004932538
RNF38	0.368689417	0.038425855
IMPACT	0.370329737	0.037553297
ANKRD40	0.372955092	0.037069912
WIZ	0.37551291	0.041552358
UPF1	0.375519509	0.000777456
SH3GL1	0.375818387	0.009561722
EML6	0.376869172	0.032958749
FAM57A	0.377849887	0.013758239
RASSF5	0.378805669	0.001655717
CDK5R2	0.380993783	0.000925839
INSM1	0.382240314	0.00452906
PATZ1	0.382610047	0.03157901
INTS1	0.384014365	0.003118752
GPRASP1	0.385373523	0.004520476
OLFM2	0.385506546	0.007036654
FKRP	0.388695846	0.021968022
CAPN13	0.389113186	0.002461192
SPTSSA	0.391852739	0.01637754
SH3GLB2	0.393535176	0.00027884
KHSRP	0.393567082	0.020561699
ZNF335	0.394374734	0.006740026
TMEM63C	0.395099699	0.0220539
IER5L	0.395246243	0.040680237
LENG8	0.39752784	0.001339544
HMGB3	0.399053606	0.027214356
PLCH2	0.401500255	0.024112737
VWA1	0.401818239	2.75E-05
AMIGO1	0.402488207	0.023220004
CANT1	0.403350197	0.044407837
PPIP5K1	0.404350813	0.018847063
KCNB2	0.405161052	0.047867424
SPIRE2	0.405213561	0.022113583
SLC9A3R2	0.405553943	0.008875617
ZFYVE28	0.405998527	0.038218122
ZNF598	0.406075056	0.007661065
ZFAND3	0.410761719	0.013382567
TBC1D2B	0.412342979	0.017934291
RSAD1	0.413123831	0.027899332
STAT4	0.418232206	0.028878257
KLHL29	0.419593546	0.013354928
PCGF2	0.41987436	0.036884089
ZBTB22	0.420682736	0.021970247
SHROOM1	0.420974457	0.009861888
TMEM268	0.421988531	0.041553067
GRM4	0.424912757	0.03116485
ADCY9	0.427432639	0.031537827
INSR	0.428254494	0.026939812
ZNF316	0.429089694	0.013383139
SLC7A2	0.430736474	0.000731159
NPIPB12	0.432458737	0.039824937
NCKAP5	0.43289492	0.035073661
CTC1	0.433508953	0.005921283
MTCL1	0.434113545	0.029494706
COLGALT1	0.440409885	0.005229594
ARHGAP44	0.44266047	0.003991514
CNOT3	0.445909989	0.012110967
STK39	0.446724549	0.009614092
C2CD4A	0.447499142	0.001031084
CNIH2	0.449439932	0.0342901
GRINA	0.451464286	0.001761962
PTPN12	0.451547807	0.046994917
SHC2	0.457231002	3.32E-05
TRIQK	0.458917067	0.00634551
STYX	0.461368465	0.034909471
PFKP	0.461863132	0.000414686
ABCB10	0.461957591	0.023865544
INPPL1	0.462991403	0.006794979
SUCNR1	0.464786227	0.036195574
HS6ST3	0.465730128	0.001593805
BCL6	0.466048391	0.002246647
MAST1	0.466706029	0.010364829
TGFB1	0.470330704	0.015983467
NDST2	0.470484919	0.006286028
TNRC18	0.471830301	0.030789878
MIER2	0.473263908	0.029059341
CCNG2	0.476556613	0.013986243
NTN1	0.479149168	0.041648468
NUDT12	0.480947708	0.025853614
B4GALNT3	0.48214738	0.027537914
HIPK2	0.49298539	1.50E-05
SGSH	0.497462465	0.002778315
SSH1	0.4990677	0.002700171
ARFGEF3	0.499949414	5.19E-06
PTK7	0.499998005	0.035560415
TLE3	0.501027034	0.018489969
WDR89	0.501596798	0.037010248
D2HGDH	0.501791422	0.003311232
ZDHHC8	0.502390148	0.005658775
BEGAIN	0.502852859	0.010956676
KCNMB2	0.503831599	0.000901158
GREM2	0.505457468	0.012083481
TMEM132A	0.506605162	0.000230799
OLIG1	0.506825015	0.017386059
KCND3	0.511235443	0.030025333
VASN	0.511816913	0.019814058
DHX37	0.51302521	0.008331432
LNX2	0.517806016	0.006049079
COL6A1	0.523772022	0.000175231
RTN2	0.526352648	0.011107481
DGKH	0.526685799	0.020072407
TMEM237	0.529974385	0.033931857
EML2	0.529997688	0.019268138
ZNF582	0.531055546	0.042603398
CTPS2	0.534480491	0.024533767
PIK3R2	0.535195259	4.58E-05
CNOT6	0.538441189	0.004664866
EPAS1	0.53885065	1.87E-05
LRP1	0.539889939	0.019737628
EBF4	0.547967051	0.042135812
ATP2A3	0.548207289	5.75E-09
DISP3	0.5482654	0.006382409
FAM110C	0.550569388	0.042175648
GK5	0.555258328	0.021798679
CD302	0.557949002	0.033991751
IRF2BPL	0.560484116	0.012135242
CD248	0.561461196	0.035197781
FBF1	0.562718072	0.034049171
MMP2	0.565458822	0.011818271
PHLDB1	0.565942898	0.026984726
PRKX	0.568438404	0.04723651
COL27A1	0.569420684	0.002410902
FAM171A2	0.574298282	0.028385901
PTPRS	0.575870484	0.041437627
USP13	0.578724395	0.015401844
HAP1	0.58181698	0.016638557
FBXO41	0.58329503	0.002704032
INSYN1	0.58408826	0.025803786
TICAM1	0.584657024	0.000305749
ZNF579	0.590436483	0.001078627
HGD	0.592619709	0.022139994
ZBED8	0.59839875	0.015650148
SPTBN2	0.601494564	0.012137207
ITPR1	0.607120454	0.035976566
AATK	0.608862741	0.017621264
TSPOAP1	0.613363784	0.006465737
SNPH	0.616287641	0.00315083
BCL7A	0.619375987	0.036866787
RAVER1	0.623489241	0.000611306
MARS2	0.633211508	0.039953227
PBX2	0.635070771	0.038453632
ADORA2A	0.655366685	0.046250437
PCDHB4	0.659108596	0.020122307
HGH1	0.661054507	0.001942786
AMH	0.661249374	0.013130085
C1S	0.663221054	0.001175308
ZNF341	0.665154892	0.042166294
SLIT1	0.665539138	0.004538137
RHOB	0.669119669	4.50E-05
SMIM32	0.675786041	0.003707518
SLC1A5	0.683113355	0.044104482
SLC44A2	0.684688639	0.002905286
LIN9	0.689857048	0.032969427
GNA15	0.720316232	0.047263206
PAXIP1	0.728644807	0.020685039
AHNAK	0.732143045	0.030952073
TMEM63B	0.744711443	0.004935399
KCTD12	0.746118032	0.011348264
ANGPTL1	0.750409832	0.026881619
TPK1	0.759344983	0.030192879
CELF3	0.760897241	0.001905369
PTPRH	0.774351635	0.002093466
ACCS	0.780925643	0.001697158
MYC	0.783063434	0.02000452
MVB12B	0.78770887	0.038150908
FGF7	0.795574837	0.035132869
STC2	0.797333839	0.004953001
MT1G	0.802962112	0.008052477
GATA6	0.806559781	0.027038511
CNN2	0.814323113	0.012858218
TMEM236	0.829028365	0.041546569
ANXA1	0.830387788	0.009282157
DPT	0.831883864	0.045581598
ANO6	0.832946814	0.00081042
NPNT	0.834858199	0.02330329
DMD	0.847250524	0.041756694
THBS1	0.861492042	0.002784402
FAM126A	0.864212709	0.022511317
ZSWIM4	0.874826559	0.012839895
MRC2	0.877144209	0.028824269
ACTRT3	0.888888934	0.034122145
LRRC75A	0.889452759	0.021526024
SERPING1	0.898709907	0.00514919
HS3ST3B1	0.901569174	0.048752034
MXRA8	0.905593242	0.003292727
DPP4	0.909414441	0.013672359
FSTL1	0.90987843	0.000180406
MBOAT4	0.915067454	0.030524304
ZBTB14	0.917984392	0.003204825
EHD2	0.928220249	0.004283495
COLEC12	0.930754931	0.019385327
TSKU	0.938890172	0.001371193
AHRR	0.941035313	0.001225201
ELF4	0.941209091	0.010883941
FBLN1	0.95569654	0.002389623
KCNA5	1.002249193	0.000259189
ACSL6	1.002558081	0.007944924
CYR61	1.026271928	0.000311633
SLC16A11	1.027733796	0.037208569
ST3GAL4	1.030605861	0.014139086
BRINP1	1.047690991	0.040320126
CCDC80	1.059956767	0.000407094
THBS2	1.069819418	0.000158344
ITGA11	1.085620784	0.026324666
AMIGO3	1.08995468	0.045015578
PDGFRB	1.092742344	0.02601656
FAM153B	1.094302448	0.013138478
MOB3B	1.094548104	0.033409916
NACAD	1.114312824	0.000290819
PCDHGB1	1.18141029	0.022286451
DCHS1	1.185037257	0.011902127
ASPDH	1.195466164	0.047954667
GFPT2	1.214200634	0.04154776
NT5E	1.219093604	0.000948466
PLXDC2	1.240493659	0.037906536
PAPPA	1.248635759	0.042028898
ATP1A3	1.266010569	0.01912171
NCAPG2	1.283291078	0.009115061
ANTXR2	1.305501455	0.018469758
RUNX2	1.312081789	0.040314673
NPHP3.ACAD11	1.312993746	0.046173169
NEB	1.3328128	0.009557873
NPAS4	1.34225427	0.030508884
B4GALNT4	1.397409167	0.035069399
EVI2B	1.461606717	0.032397204
CTXND1	1.475983132	0.005321084
HAS1	1.497556473	0.020829725
HK2	1.50628648	0.036235854
CXCL5	1.521906726	0.041491703
ARHGEF10	1.531499534	0.041345449
PCDHA7	1.559445034	0.006742982
LHX4	1.573146681	0.023510303
TMPRSS2	1.604256519	0.028013159
TPBGL	1.660847201	0.04881277
GHRL	1.697405724	0.024184233
GDNF	1.760487171	0.020007119
STKLD1	1.764852043	0.015215142
LUZP2	1.807756914	0.0382051
SIX5	1.827227667	0.018283518
SOX8	1.842656587	0.002489769
PCDHA8	1.934082526	0.014571377
SLFNL1	1.971251424	0.005467113
VNN1	2.046566203	0.009485181
BCAT1	2.048424487	0.000406647
MYO1A	2.063723224	0.046390467
PIGR	2.088934323	0.029601616
NFIB	2.089133333	0.008252445
PCDHGB3	2.106638271	0.046191001
DUSP2	2.110860028	0.019662449
LRRC15	2.130568523	0.022120281
RNF182	2.140385241	0.00164523
LYZ	2.154367641	0.047215483
FUT9	2.187783475	0.040528411
GABRE	2.280255811	0.031344335
ADGRD1	2.284913037	0.001810436
REG4	2.319924359	0.035698808
IQGAP2	2.413182643	0.026407325
DOCK8	2.448482206	0.002883774
HSFX1	2.498269405	0.016331937
DOK5	2.611387296	0.028595836
TMTC1	2.628087906	0.011921855
CCL20	3.04672976	0.003997512
APCDD1	3.217021316	0.003687086
VIT	4.161790988	0.003445816
