## Supplemental Table 11 for "SIX2 and SIX3 coordinately regulate functional maturity and fate of human pancreatic β cells"

### Sheet: Table S11
Table S11- Genes DE in T2-Diabetic Beta cells (Beta cell RNA-seq generated with data from HPAP: see Methods for details)
	log2FoldChange	pvalue
MSN	2.00331	1.99668e-18
GABRA2	-4.05237	8.76875e-15
RELN	5.45513	1.8631e-14
KIAA0040	1.56313	1.9491e-13
CYP1B1	2.25894	2.00512e-13
SPP1	4.29306	5.4153e-13
MEDAG	3.21573	6.49427e-13
HS6ST2	-1.77059	9.64623e-13
ASCL2	-2.68016	1.98643e-11
VCAM1	3.89792	2.40535e-11
PPP1R1A	-1.77609	2.84748e-11
USP9Y	-10.478	3.00731e-11
TM4SF1	2.32982	3.62285e-11
FOXE1	-2.80057	7.87546e-11
RPS4Y1	-10.9416	1.53007e-10
SERPING1	2.90203	2.96304e-10
SLC2A2	-2.88288	3.2266e-10
TMPRSS2	2.77248	3.98933e-10
CPB1	4.10875	6.32726e-10
GRB14	-1.50405	6.56209e-10
MTUS2	-0.806115	6.84311e-10
TACSTD2	3.07858	6.93652e-10
MYOF	2.25381	1.2e-09
PCDH9	1.82157	1.26692e-09
TMEM45B	2.72922	1.4776e-09
DDX3Y	-9.78159	2.72355e-09
EMP1	2.18396	3.17358e-09
LIMS4	1.92922	7.8916e-09
ANPEP	3.66529	1.30522e-08
DKK3	3.36262	1.31348e-08
CAV2	2.70635	1.37765e-08
GLB1L3	2.26743	1.59572e-08
ZFP36L1	2.2988	1.7848e-08
KDM5D	-11.3087	2.48992e-08
CA12	3.22328	2.65252e-08
ELK3	1.62355	2.95857e-08
S100A6	0.878507	3.85648e-08
SLC7A11	1.97003	5.13714e-08
SLC16A7	2.16259	5.58874e-08
ARG2	-1.49366	5.61256e-08
CNN3	1.36749	6.7161e-08
HSPB8	2.13849	7.09495e-08
C3	2.61887	7.82629e-08
TGFBR2	2.24816	7.9436e-08
MMP10	3.61466	9.0858e-08
ZFY	-10.8324	1.0918e-07
REG1A	3.66815	1.14083e-07
SPINK1	3.22415	1.14753e-07
PRG4	3.60852	1.25548e-07
UTY	-12.864	2.02468e-07
THBS1	2.31503	2.08663e-07
JCAD	2.52664	2.11821e-07
ALDH1A3	2.05751	2.12957e-07
AMOTL2	2.33197	2.15263e-07
CLDN1	2.78598	2.22684e-07
SERPINA1	2.25371	2.3307e-07
EIF1AY	-10.1867	2.64636e-07
ARNTL2	2.04283	2.80764e-07
EFEMP1	2.58589	2.93753e-07
PPP1R16B	3.313	2.95928e-07
GCOM1	3.55904	3.85472e-07
TBX2	3.65132	4.56501e-07
CXCL8	3.38864	4.60041e-07
MIS18BP1	-1.01001	4.76036e-07
ANO6	1.69961	5.24352e-07
DDC	-2.00396	5.24721e-07
REG1B	2.98374	5.73508e-07
RND1	2.50899	5.74413e-07
CXCL1	3.24364	5.84957e-07
PTGER4	1.89778	6.50527e-07
PID1	2.66976	7.62751e-07
CLPS	3.72588	7.85008e-07
SV2B	1.29081	8.73316e-07
IL13RA2	2.07904	9.08114e-07
LDHA	1.27005	9.11989e-07
SEMA3E	1.70555	9.78205e-07
TMEM47	2.00904	1.00048e-06
STEAP4	3.0827	1.07777e-06
S100A10	1.58425	1.21181e-06
MLPH	2.3607	1.34271e-06
PDGFD	1.90149	1.5308e-06
PDGFC	2.20213	1.54609e-06
NLGN4Y	-9.97158	1.57199e-06
CRIM1	1.33819	1.75183e-06
NECTIN4	3.17842	1.82697e-06
HGF	2.46175	1.9392e-06
PDGFRA	1.80151	2.06121e-06
SLC24A2	3.45274	2.14258e-06
CYTIP	2.39188	2.19553e-06
KYNU	3.26217	2.33431e-06
BNIP5	3.5751	2.34658e-06
TGIF1	1.95616	2.43069e-06
CFB	2.12389	2.74712e-06
STOM	1.16765	2.87634e-06
CPXM2	3.41957	2.91343e-06
NT5E	1.79508	3.28379e-06
CECR2	-1.09657	3.45957e-06
GPC3	2.93975	3.49046e-06
MUC13	2.32261	3.69296e-06
MAB21L4	-1.93341	3.83925e-06
IGFBP4	2.35575	3.85053e-06
KCNH8	2.1015	3.93751e-06
TSHR	1.4484	4.19367e-06
F2RL2	3.18502	4.20708e-06
LCN2	2.89462	4.31667e-06
RHOC	1.81091	4.50951e-06
LRG1	2.33924	4.88757e-06
MAMLD1	1.98335	5.5784e-06
PHACTR1	1.36242	5.70223e-06
PAMR1	2.91679	6.18153e-06
KLK1	3.41307	6.81641e-06
CELA2B	4.5186	6.89337e-06
ITGB8	1.01265	6.96862e-06
PGM5	-2.75757	7.32656e-06
PCOLCE2	2.92282	7.60561e-06
C7	2.11409	7.72124e-06
CTDSPL	-0.998115	7.90226e-06
JAG1	1.38255	7.93398e-06
NFIB	1.90367	8.19665e-06
CTSE	3.51729	8.73627e-06
FGF5	4.4999	8.94617e-06
ITPRIP	1.51911	9.17968e-06
FMN1	1.41875	9.23549e-06
RASSF10	-2.70171	9.29547e-06
TJP2	1.62609	9.59972e-06
CTRB2	5.32077	1.01081e-05
CXCL2	3.15065	1.04392e-05
GHSR	1.60749	1.04681e-05
HABP2	2.67362	1.05407e-05
DIAPH2	-1.03998	1.08277e-05
CGAS	2.81621	1.10729e-05
SLPI	1.75982	1.13047e-05
TRPV6	3.45463	1.18378e-05
SH3BP4	1.32988	1.25798e-05
CLDN10	2.5194	1.3719e-05
CPA1	4.67982	1.38077e-05
NPNT	2.18382	1.39181e-05
CELA2A	4.33652	1.40825e-05
AMBP	2.45067	1.47418e-05
TAPBPL	1.19434	1.48572e-05
PTPN12	0.705974	1.49192e-05
BASP1	1.64519	1.52979e-05
STS	1.10595	1.53289e-05
PLPP3	1.64322	1.58377e-05
MMP7	2.44067	1.69121e-05
FFAR4	-1.72854	1.70394e-05
FBLN5	2.63907	1.73485e-05
OMG	1.3513	1.73651e-05
CD109	2.11673	1.75143e-05
SERPINA3	2.13161	1.82695e-05
IRAK2	1.08008	1.98662e-05
CPA2	3.96644	2.02588e-05
PCDHB7	1.85132	2.10076e-05
CEL	4.40359	2.10537e-05
PRSS3	3.90367	2.3449e-05
NEFL	1.95789	2.40163e-05
PCDHA7	-1.54444	2.41135e-05
TBL1Y	-6.57247	2.42591e-05
GATM	1.39988	2.54632e-05
DCN	2.21629	2.55382e-05
PDLIM3	1.48284	2.57344e-05
PSD3	-0.934922	2.65112e-05
RGPD4	-4.81161	2.69006e-05
GPC4	2.49713	2.79028e-05
RHOV	3.46176	2.80244e-05
F5	1.87464	3.03856e-05
MICA	2.78122	3.16581e-05
PNLIPRP1	4.05668	3.1835e-05
MAP2K6	-1.71789	3.18468e-05
AZGP1	3.25876	3.20191e-05
SERPINA4	3.65254	3.21498e-05
CELA3A	3.94012	3.35068e-05
INAVA	2.82248	3.41347e-05
VTCN1	2.35713	3.4511e-05
HADH	-1.18218	3.60398e-05
MARCKSL1	1.17925	3.62803e-05
SMOX	2.37538	3.70784e-05
AGT	1.41789	3.74265e-05
SLC4A4	1.49338	3.86946e-05
PCDHB4	1.67621	3.91274e-05
PTGER3	2.2748	3.92444e-05
PLA2G1B	3.05574	4.00018e-05
KIAA1217	1.17165	4.01398e-05
TMPRSS15	3.95433	4.08594e-05
SCN7A	2.64394	4.29548e-05
CTRB1	4.44168	4.54588e-05
STX11	2.25163	4.5727e-05
SEPTIN9	1.94649	4.62516e-05
FABP5	1.31581	4.63488e-05
CCDC141	1.42917	4.65852e-05
HSPA5	1.43124	4.6907e-05
IFITM2	3.02777	4.99323e-05
GXYLT2	0.916392	5.16204e-05
EPB41L1	-0.821606	5.4901e-05
ATP8B1	1.25757	5.58841e-05
SDC4	1.09044	5.61535e-05
SFRP4	2.98571	5.64313e-05
ACOT9	1.13643	5.72507e-05
SERPINI2	3.06868	5.83251e-05
PPP2R2B	1.68486	6.16587e-05
KRT17	2.55183	6.16972e-05
LAT2	1.64644	6.36362e-05
SORBS1	1.25663	6.46588e-05
PRSS1	3.92499	6.57101e-05
GLI3	2.16019	6.7229e-05
B3GALNT1	-0.752623	6.77053e-05
MSC	2.1634	6.79582e-05
HLA.E	0.881164	6.91641e-05
EFHD2	1.22699	7.19914e-05
ONECUT2	0.999536	7.30657e-05
TMSB4Y	-7.98949	7.36795e-05
ARAP2	1.56271	7.41906e-05
WWTR1	1.47417	7.43159e-05
TNFSF9	4.71492	7.46761e-05
LIF	3.95633	7.79706e-05
CYP3A5	1.54128	7.87627e-05
MMP1	3.55257	7.94268e-05
MGST1	2.06619	8.30127e-05
FAIM2	3.73755	8.3266e-05
ECM2	1.64684	8.40358e-05
CARD11	1.59412	8.47437e-05
ASB15	2.36558	8.98367e-05
EDNRB	2.16232	9.03844e-05
AMOTL1	1.21899	9.1539e-05
NFATC2	1.1138	9.24311e-05
EHD1	0.961728	9.27123e-05
AQP1	2.74183	9.28704e-05
GATA4	2.23772	9.29581e-05
APOH	2.70305	9.75015e-05
AKR7A2	-0.610447	9.93531e-05
PITPNB	0.64971	0.000102178
IL1RN	2.34803	0.000109096
SDCBP2	1.89806	0.000109953
PNLIP	3.63743	0.000111406
DPYSL3	1.691	0.000114545
PLIN3	1.91667	0.000114847
DPT	2.4849	0.000115317
TNC	2.72387	0.0001178
RBP1	0.813385	0.000118659
ALB	2.37601	0.000118828
FXYD5	2.16411	0.000119757
IL32	2.32894	0.000123087
CSF2RB	3.09479	0.000135521
GABRE	2.56842	0.000137886
XDH	1.01159	0.000139108
ITGBL1	1.93627	0.000142146
SVEP1	1.85928	0.000144499
ERICH5	-0.825962	0.000149006
RAMP3	4.94467	0.00014918
KLHL13	1.6292	0.000149364
AK4	1.10284	0.00014993
FRMD6	1.52927	0.000151104
CX3CL1	2.86961	0.000152112
PDIA5	0.701202	0.000153051
NIBAN1	-1.43868	0.000153814
PDE4B	1.53926	0.000156792
TFCP2L1	-1.09264	0.000157619
G0S2	1.68661	0.000158124
C1R	1.90778	0.000158168
ZNF217	2.21536	0.000163087
PCDHB6	1.3643	0.000164108
PROM1	1.61215	0.000164618
PCDHB16	1.17042	0.000165961
CXCL12	2.44844	0.00017206
ANKRD23	-2.28871	0.000172143
PPY	3.81123	0.00017434
MMP3	4.01195	0.00017992
IFITM3	2.0969	0.000180633
CXCL3	3.48933	0.000180836
RUNX1	1.86741	0.00018147
PTGDS	5.07267	0.000182897
PRKY	-5.73973	0.000184503
C1S	1.81031	0.000193963
MECOM	2.50776	0.000198226
RXRA	-0.78411	0.000199755
ADAMTS1	1.69462	0.000200013
NCOA7	0.859187	0.0002001
ASTN1	1.99539	0.000200253
UACA	0.880677	0.000201737
CHL1	-2.21648	0.000203563
RSPO3	4.27594	0.000205533
S100A14	2.12716	0.000207358
IL4R	2.3635	0.000208138
MT1F	-2.01803	0.00021015
SH3GL2	-0.80119	0.000211052
EPHB6	2.36776	0.000211838
TSPAN15	2.10276	0.000214466
RASSF3	1.66843	0.000217758
MYO10	1.33952	0.000220904
TFPI	1.45594	0.000221831
NOTCH2	1.97774	0.000222698
SGIP1	1.42745	0.000222844
PGA4	3.03185	0.000224598
TINCR	-1.40073	0.000231345
VIM	1.7359	0.000234013
GPR89B	-0.841979	0.000239554
VGLL3	2.04221	0.000244422
PI3	5.44972	0.000248871
GATAD2B	0.810453	0.000253784
EPS8	1.48824	0.000262557
MYZAP	3.32914	0.000263382
FBLN1	2.58822	0.000263887
GPR160	1.34211	0.000264841
MTRNR2L8	1.56066	0.000266893
TNFSF4	-1.3832	0.000269266
EREG	3.81675	0.000272226
REG3G	4.6926	0.000277632
F10	2.56469	0.00027965
PDIA2	3.25102	0.000281719
MS4A14	2.96523	0.000282436
OSMR	1.96339	0.000284615
CRP	1.62419	0.000288109
S100A8	2.9978	0.000295603
TFPI2	2.40868	0.000303837
FXYD3	2.31828	0.000308874
KCNK5	2.30094	0.000310248
SRY	-5.59616	0.00031562
CELA3B	3.73873	0.000323758
GP2	3.81376	0.000325937
CUZD1	3.92618	0.00033277
RFX7	0.792686	0.000334855
CATSPERB	2.28103	0.000370942
TLR2	2.27938	0.000371637
GHR	1.56743	0.000377069
ERV3.1	0.735741	0.00038153
SLC25A11	-0.661083	0.000382314
SFRP5	3.4642	0.000390774
TTC23L	1.13772	0.000405042
FGFR4	2.95883	0.000406704
ADAMTS18	2.60672	0.000408924
CTRC	3.89702	0.000409743
CHRNA7	1.82432	0.000413116
FXYD2	-1.20136	0.000416325
HHATL	-2.0592	0.000424166
PCDH20	-1.2945	0.000434229
ANGPT2	1.35262	0.000444689
PRLHR	-1.49814	0.00044587
HLA.DRB1	2.46642	0.000447433
CAMK4	1.31337	0.000457429
TPH1	1.58382	0.000461104
CXorf21	4.53275	0.000465427
ERP27	2.85626	0.0004738
DOCK8	2.03331	0.000476055
CAPN13	-1.14661	0.000487592
DACT2	-1.77646	0.000503683
ADAP2	-0.794681	0.000512898
BHMT2	1.42611	0.000516026
HHLA2	2.69517	0.000536715
AJUBA	2.45386	0.000539138
CFTR	1.92549	0.000546047
C6orf132	2.25137	0.000555502
RASGRP1	-1.06005	0.000560263
AKR1B10	2.81735	0.000570728
RTN4RL1	-1.36237	0.00057222
FNDC4	1.07789	0.000574539
ARRB1	1.509	0.00057772
CCR7	2.28005	0.000582114
TBC1D4	-1.15542	0.000596649
SCNN1G	4.33327	0.000602333
MAFB	-1.33925	0.000606515
ZEB2	1.81567	0.000622321
DACH2	-1.6219	0.000625395
CSF2RA	2.49428	0.000653249
C11orf53	4.83827	0.000668368
ZFP69	-0.997209	0.00066934
KDM1A	-0.478009	0.000673687
SLC22A4	1.17896	0.000675963
VANGL1	1.46798	0.000677299
OSBPL1A	1.27364	0.000679254
NLRP3	1.87666	0.000683186
HS6ST3	-1.42073	0.000684401
SEMA5A	-0.799632	0.000689902
TTR	2.14528	0.000690797
S100A9	2.33469	0.000690811
GPRC5A	1.99752	0.000691756
PTPN14	1.91594	0.000694193
REG3A	3.21473	0.000707268
PCDHA6	-0.727217	0.000721648
MEP1B	1.62582	0.000745117
PPM1K	-0.826566	0.000748444
UBE3C	-0.609585	0.000777471
GHRL	2.623	0.000785726
ADCY2	1.35277	0.000797715
RARRES1	1.20432	0.000821491
ITGB6	2.29379	0.000828432
ELN	1.89933	0.00083319
CACNA2D3	1.53124	0.000833337
TRIP6	1.66749	0.000836967
SERPINE3	3.08278	0.000839491
IL33	4.76927	0.000855731
CRTAC1	1.92558	0.000860534
TSPAN6	1.46086	0.000868037
SERPINB9	1.657	0.000874043
NPIPA7	1.20495	0.000874711
REG4	3.15171	0.000875614
ROBO2	-1.15344	0.000885257
KLHL42	-0.724923	0.000905155
SLIT3	1.79837	0.000908678
WIPF3	1.55105	0.000913736
IRAK3	1.63869	0.000920097
ATP10B	1.47782	0.000920822
IRF2BP2	-0.973703	0.000922649
SLITRK4	4.47756	0.000923976
MNX1	-0.882864	0.000928594
TNFRSF10D	1.31414	0.000929286
KLHL14	2.59856	0.000937398
ALDOB	3.09941	0.00093864
CACHD1	1.36882	0.000939318
TNFAIP8L3	2.10395	0.000954157
IKZF4	0.977934	0.000956404
EGFR	2.17524	0.000965225
ZNF521	2.21003	0.000983929
NMB	0.864907	0.00098845
S100A16	1.85883	0.000995682
BRI3BP	-0.725461	0.000996247
SLC44A4	1.59184	0.00100186
GOLT1A	-0.879804	0.0010052
NTN1	-1.21953	0.00101608
ITPKB	1.60684	0.0010231
SERPINF1	1.89495	0.00102965
ITGB4	2.32661	0.00103516
SLC6A20	2.30939	0.00104472
SMAD3	1.78509	0.00104598
TGFA	2.11806	0.00106443
ADGRG2	1.95413	0.00106934
ADAM19	1.75073	0.00108267
ZFHX4	1.86188	0.00108675
POU6F2	2.73516	0.00109853
COMMD3.BMI1	-0.655944	0.00110744
CHRDL1	3.37568	0.00112794
RAB27B	2.2267	0.00112846
TGFB2	1.96967	0.00112853
FREM3	2.04204	0.00113359
SASH1	1.02922	0.0011617
CLTRN	-1.3227	0.001164
NR0B1	-1.0112	0.00119011
CHODL	-1.47365	0.00121763
ELF4	1.28678	0.00121988
GSTA2	2.53129	0.0012237
TNFRSF19	0.619352	0.00123215
PPM1E	-0.970376	0.00123905
FAM49A	1.12826	0.0012583
MGP	1.90296	0.00126493
CYP7B1	1.71537	0.00127195
SH2D3A	1.64578	0.00128125
UNC5A	-1.37689	0.00129365
CTSK	1.11226	0.0013026
IL1R2	2.1583	0.00130979
RNF135	-0.770023	0.00137514
HCN4	-1.39808	0.00138054
SDC1	1.67588	0.00138181
NOTCH2NLA	1.2523	0.00141468
LMO4	1.47682	0.00144169
ZNF850	0.607663	0.00145624
PDZK1IP1	3.23691	0.00145888
ZBED4	0.555481	0.0014691
DIO2	2.78761	0.00147364
YAP1	1.84212	0.00147628
ZDHHC11B	-0.872596	0.00147782
SPOCK2	2.10772	0.00149093
LRP1B	2.11025	0.00152978
PIK3R5	1.97221	0.00154248
RNASE4	1.69926	0.0015446
TCF24	2.61793	0.00157402
NRP2	1.88956	0.00157789
CLEC2B	1.60283	0.00159668
MT1E	-2.42327	0.00159758
TP53I11	1.76218	0.00159836
PRSS8	2.21654	0.00160062
KIAA0753	0.55913	0.00160167
NSG2	1.85095	0.00163476
TGFBR3	-1.61972	0.00164442
TMC5	2.36492	0.00164515
SMTN	1.34528	0.00165064
MCOLN3	-0.783882	0.00165878
CCDC80	1.55838	0.00169194
FEV	2.58997	0.00169994
KDM6B	1.15387	0.00173253
RNF130	-0.542251	0.0017326
TMEM132B	-1.00658	0.00173359
SLC4A10	-0.684556	0.00174393
GPX3	1.30831	0.00174794
GATA6	1.95903	0.00174841
LRRK1	1.19105	0.00175734
SYTL5	2.3823	0.00176927
CHRFAM7A	3.44889	0.0017749
MICB	1.82439	0.00179306
DUOX2	1.91359	0.00180867
APOD	1.99219	0.00181106
ITGA6	1.09941	0.00181539
SLC18A2	-1.87454	0.00182235
OR2I1P	1.771	0.00184553
CD8B2	1.67461	0.00186012
FILIP1L	0.934324	0.00187214
CLK1	-0.658283	0.00187224
CRYM	3.85758	0.00188852
TEAD3	1.87886	0.00190945
GGT6	2.99797	0.00190998
EYA4	1.3207	0.00191722
COA3	-0.996766	0.00192647
AGR3	3.55136	0.00194364
PRPF6	-0.38161	0.00196793
PRKCZ	-0.824268	0.00197492
PPP1R3B	1.38016	0.00198318
MACC1	0.939037	0.0019851
ZIM2	1.02348	0.00200326
ADGRE5	1.96122	0.00200796
CCN1	1.85905	0.00201742
ANKRD33	-2.06027	0.0020188
EPB41L5	-0.788755	0.00202502
MARK1	-1.27335	0.0020274
GALNT8	-0.694633	0.00202861
SLC16A10	-0.953956	0.00203807
RUNX2	1.70037	0.00205692
SOCS2	-0.649151	0.00205771
GRHL2	2.57903	0.00207401
KRT19	1.95059	0.00207637
RHEX	3.39886	0.00208415
TMEM37	-1.19577	0.00208929
ATP8A2	1.54561	0.00210287
POM121C	0.904941	0.00210481
KLHDC1	-0.919539	0.00211692
FN1	1.95539	0.00214169
PALM2AKAP2	-1.7067	0.00215113
MCTP1	1.32694	0.00217749
ZNF704	1.34359	0.00218695
NEDD9	0.79054	0.00218796
KCNQ5	2.39283	0.00219317
PIP5K1B	1.46781	0.00223439
CIB1	0.864482	0.00226581
IGSF21	-2.09366	0.00226844
GPD1L	-0.649865	0.00227858
DEFB1	1.91091	0.00228479
PODXL	1.01984	0.00230278
STAB1	1.89991	0.00232341
PNLIPRP2	3.3747	0.00233785
CNN2	1.60996	0.00235389
DENND2A	-0.645203	0.0023608
EVI2A	1.89152	0.00236146
KCNA1	2.18625	0.0023675
ABHD6	-0.650818	0.00239311
TRIM2	-0.849646	0.00239372
PDE3B	-0.686169	0.00240971
PEX6	-0.673608	0.00242422
ASPN	2.12161	0.00243745
AGPAT5	1.67452	0.00244664
ERO1B	-0.976874	0.00244807
DOK5	2.30577	0.00245179
MT1X	-1.52067	0.00246193
PKIB	-1.2626	0.00246571
TMEM271	-1.14106	0.00248836
SH3RF2	2.44268	0.0024911
CLSTN2	1.00275	0.00253759
CASC1	-0.86895	0.00254073
IL24	3.07087	0.00257889
IL15RA	1.69129	0.00258429
NSG1	-0.933455	0.00259535
NFIA	0.714575	0.00260052
ICAM1	1.97237	0.00262667
CAV1	1.55871	0.00263402
KCNE4	0.941975	0.00264001
NTRK2	1.09736	0.00264914
NAT1	1.06277	0.00265302
PYROXD1	-0.905953	0.00267138
TPH2	1.32628	0.00267414
IL6	3.00723	0.00269784
ERBB3	1.46583	0.00272246
IGFBP2	2.18845	0.0027411
PADI1	3.53584	0.00275743
ZNF831	1.6916	0.0027905
SLC3A1	1.13358	0.00280956
CNTNAP5	0.872866	0.00283078
ARL4D	-1.03023	0.00283392
STK32B	1.89095	0.00287687
PRICKLE2	1.07662	0.00290921
TTC7B	-0.629399	0.00291216
C4BPA	2.84664	0.00292885
MR1	0.656468	0.00292889
CHUK	-0.465045	0.00293194
ANO5	-0.820328	0.00293436
EGLN3	1.24361	0.00293582
CCNYL1	0.681193	0.00293795
IRX2	2.10472	0.00294362
AKTIP	-0.494476	0.0029691
FSTL1	1.40743	0.00297135
GPR19	1.5266	0.0029967
C17orf75	-0.7507	0.00303744
SPATS2L	0.93574	0.00304289
UCHL1	-0.562392	0.00306505
WNT3	1.15923	0.00307318
CSRP2	1.16554	0.0030822
GAP43	1.55451	0.00310079
TMEM63A	1.94367	0.00310759
UCP3	1.22134	0.00315545
CDC42EP1	2.32592	0.00315968
LATS2	1.41038	0.00316228
REPS1	-0.506676	0.00316782
NIPA1	-0.623496	0.0031981
NEFM	1.21444	0.00320516
EMSY	0.568625	0.00321081
RASEF	1.86328	0.00325218
TPBG	1.14566	0.00326254
PDHB	-0.566946	0.00328645
SMAGP	0.819987	0.00330272
TCIRG1	1.6537	0.00332053
CPD	-0.596857	0.00332984
TTN	0.978334	0.00333724
PLAUR	1.72582	0.00335248
EFNB2	1.05236	0.00335915
CD33	2.87158	0.00336171
SNX7	-0.592563	0.00337787
ATL1	-0.437243	0.00339128
CLCN3	-0.695874	0.00342591
SMIM3	2.4112	0.00342691
ENG	1.348	0.00342975
IL1RL1	2.71022	0.00344095
EVI2B	1.30783	0.0034497
CDK1	-1.50547	0.0034633
TNFAIP2	1.57414	0.00347086
UPK1B	2.56633	0.00348261
PCSK5	1.48814	0.00348626
CD22	-1.00386	0.00349287
TEAD2	2.22953	0.00349477
RUNDC3B	-0.830131	0.00351165
ADORA1	4.34201	0.00352367
IL3RA	1.76363	0.00353141
ARHGAP35	-0.5141	0.0035529
GMCL1	-0.826597	0.00355565
FRMD4A	1.09186	0.00355793
TNFRSF10C	1.70575	0.00356034
MVP	0.591712	0.00358364
NFE2L3	0.834598	0.00359864
VAMP2	0.78587	0.00361797
PDE1B	-0.960967	0.0036253
RUSC1	-0.543065	0.00363675
PFKFB3	0.941911	0.00364994
IDH2	0.632446	0.00365764
SHANK2	1.17648	0.00368089
DUSP6	0.977349	0.0036822
RGS13	3.38893	0.00368478
RASSF2	1.61834	0.00370389
TMEM176A	1.58362	0.00371266
C2orf66	2.29778	0.00375198
TPD52L1	1.41915	0.00378515
DNA2	0.790805	0.00380472
PDLIM4	1.97248	0.00380509
CRYBG1	1.21032	0.00381762
BPHL	-0.631167	0.00382689
PDPN	2.20851	0.00383703
CDCA7L	2.55283	0.00384068
DPY19L4	-0.675465	0.00384124
DKK4	-2.75908	0.00384504
SLC26A4	1.53271	0.00385137
DCBLD1	-0.538203	0.00385686
CXorf38	0.684693	0.00385972
LCA5L	0.785865	0.00387106
IFNAR2	0.654838	0.00387357
CDKN1C	-0.964673	0.0038806
ARHGAP23	1.67632	0.00388348
COQ6	-0.492703	0.0038903
SYT13	-0.586333	0.00389458
SKIDA1	0.85138	0.00390223
RAD17	-0.684778	0.00391386
ACADSB	-0.823918	0.00392425
UBL7	-0.483617	0.00393578
GLMN	-0.740128	0.00395893
CALCA	2.2257	0.0039655
CCDC65	0.975132	0.0039867
GLRB	-0.690134	0.00399672
LSAMP	0.933695	0.00400071
BCAT2	-1.31059	0.00403694
CHST3	1.63789	0.00404962
COLEC11	2.20185	0.00405145
GJB2	2.52162	0.00419556
GREB1L	0.850253	0.00421866
SLC38A5	2.53207	0.00422179
NFIC	0.965184	0.00422498
MYOM1	1.56191	0.00422579
CXCL16	0.942101	0.00423802
POPDC3	2.40026	0.00426829
IL1B	3.98702	0.00428317
VWA2	3.18044	0.00429086
SIN3A	0.650752	0.00430523
GPR132	3.8484	0.00432495
SOCS1	2.37449	0.00433497
UGT2A3	1.90041	0.00434958
FAM122B	0.49287	0.00437002
GAS6	1.59708	0.0044302
PPFIBP1	0.995583	0.0044358
PPP1R18	1.3913	0.0044671
ANXA4	0.9098	0.0044731
MBP	-1.24302	0.00447978
MUC1	2.08464	0.00449855
PCDHB12	0.799336	0.00453503
PAQR5	2.10043	0.0045731
MTSS1	-0.62584	0.00457347
DHTKD1	-0.792966	0.00459119
ENPP2	-0.63139	0.00462844
RCAN2	-0.633375	0.00464724
C12orf40	1.76318	0.00465074
SUGP1	-0.479602	0.00466072
TSPAN8	0.957752	0.00466649
ZNF98	2.3256	0.0046855
PDE4A	2.72428	0.00469543
ERMN	-1.37826	0.00470555
IL22RA1	3.06784	0.00477875
LGALS3	1.24425	0.00477905
IL2RG	3.54141	0.00478605
LRRC15	2.00856	0.0047939
DPEP1	2.38458	0.00486878
LRRC2	-1.4473	0.00487115
KCNE1	3.2138	0.00490214
NBL1	1.43606	0.00490996
PCDH10	1.4355	0.00491469
SYBU	-0.492616	0.00491498
SLC38A1	0.620932	0.00491959
ATAD2	-0.566833	0.00492013
FUT3	2.23025	0.00492593
OSM	3.87653	0.00493223
MT2A	-2.03024	0.0049395
SMAD7	-0.941082	0.0049743
ADAMTS3	3.41761	0.00499562
MFAP4	1.79577	0.00501225
RUNX3	1.77791	0.00502629
NEXMIF	-0.629497	0.00503318
RIPOR2	1.16198	0.00504678
GBP5	2.9849	0.00505321
LYVE1	1.90003	0.00506145
NDN	-0.622289	0.00510385
BLVRB	-0.736518	0.00513642
SATB1	0.406625	0.00518173
FGFRL1	1.52776	0.00519661
CHSY1	0.629231	0.00520779
GPRC5B	1.53407	0.0052081
SPEN	0.736936	0.00522036
UHRF1	2.39093	0.00525945
NKX2.2	-0.689295	0.00527093
FGFR3	2.6375	0.00527298
OAF	1.97302	0.00532689
TRNP1	-0.596718	0.0053595
ACKR2	2.03328	0.00536542
ACOT4	-0.931728	0.00541736
CA1	2.17883	0.00542603
SLC4A11	-1.34533	0.00544196
B3GAT1	-1.52098	0.00546675
MACROH2A2	-0.429419	0.00547187
HSD17B7	-0.562778	0.00547311
DOCK1	-0.434627	0.00548536
GAB1	0.971011	0.00552869
SRD5A1	-0.993497	0.00561095
ZDHHC11	-1.50238	0.00572868
HLA.DQA1	2.18435	0.00577661
GNG7	-0.987832	0.00581133
CRBN	-0.639718	0.00582331
NFATC1	2.40571	0.00582626
SCD5	-0.811917	0.00584525
TNFSF13	0.800611	0.00592177
VSTM2L	2.3585	0.00593361
HUNK	1.77616	0.00596084
FAM86B2	-4.71386	0.00601077
COG8	-0.567182	0.00603782
INSYN2B	3.01555	0.00604408
CTRL	2.12899	0.00605069
PCMTD1	-0.738317	0.0060737
EMILIN2	1.18862	0.00608015
LPCAT2	1.53029	0.00609244
RIBC2	1.71058	0.00613713
SDC3	1.09374	0.00615106
CFAP97D1	1.61417	0.00615167
STK26	-0.603951	0.00615448
PTGR1	-0.715469	0.00617703
GCG	2.42839	0.00618963
ANTXR2	1.65394	0.00622213
SYNPO	1.1262	0.00623076
ANKRD33B	1.39685	0.00623257
GRK7	2.98561	0.00628058
PYGO1	-1.53314	0.00641085
PTGES	4.15757	0.00645177
SEMA3A	1.483	0.00645958
ARHGAP8	2.18281	0.00648806
SMOC1	1.1948	0.00650227
PRUNE1	-0.477473	0.00651547
INPP5D	1.77491	0.00655703
B4GALT1	0.639322	0.00655938
SGCD	-0.725227	0.00656076
GPR87	2.75101	0.0065985
C4BPB	2.02142	0.00664479
CYP4F11	2.89148	0.00665466
SLC43A3	1.9305	0.00667709
CD74	1.61991	0.00669331
STN1	0.621515	0.00670513
ABCD3	-0.781961	0.0067406
NFE2	3.97673	0.00678963
LRP5	-0.989252	0.00681606
TCF7	0.806254	0.00682894
AVPR1B	2.19968	0.00685801
PIGR	1.45438	0.00686817
ART4	1.43266	0.00687541
ERVW.1	1.09531	0.00687609
MXRA5	2.36425	0.00689032
STON1	1.15546	0.00690918
TTC6	2.33826	0.00693383
FUT1	-0.669745	0.00694377
TGFB1	1.07963	0.00696819
PM20D1	1.3682	0.00696908
PCDHB15	0.727249	0.00697048
NEK6	1.10734	0.00698016
TNFRSF9	1.60342	0.00698179
SUN1	-0.602936	0.00700791
EGF	2.04786	0.00704799
SGSM1	-0.858666	0.00704982
ASB9	-1.17307	0.00706365
U2AF1L4	-0.87172	0.0070949
IFI6	1.21656	0.00710625
B3GALT6	-0.67095	0.00715351
TNXB	1.88934	0.00726495
ANGPTL4	2.25583	0.00727305
TNRC6A	0.475992	0.00728632
FLNA	1.06308	0.00729449
HPF1	-0.773802	0.00729504
VTN	1.44327	0.00729855
BMPER	1.14143	0.00730372
GBA3	-1.69653	0.00733007
STARD8	1.81054	0.00735074
SERINC5	0.663043	0.00740018
MGLL	1.81398	0.00740153
HDAC7	0.662145	0.00741318
CHKA	1.00734	0.00743662
GCNT2	1.22004	0.00744374
C9orf135	-0.942214	0.00745263
PACRG	-0.731419	0.0074929
POM121	0.709351	0.00750198
MTUS1	1.06268	0.00752004
IL17D	-0.958271	0.00752366
SMIM30	-0.765279	0.00755645
F2RL1	0.857722	0.00757942
HEY1	-0.761937	0.00759483
RIMS4	3.16783	0.0076157
LGALS4	1.68154	0.00764925
VPS54	-0.550641	0.0076513
VDR	0.962859	0.00774678
C3orf70	-1.28017	0.0077836
CHST4	1.46756	0.00778538
IL15	1.46823	0.00779174
GASK1B	1.28809	0.00781011
LMCD1	1.45707	0.00783973
TMEM119	2.18284	0.00792819
IFITM10	2.92133	0.00795646
SLITRK5	3.23599	0.00796245
PGA3	3.27397	0.00799469
CBLIF	2.78818	0.00799911
SOAT1	-0.912196	0.00799977
AFAP1L1	1.33424	0.00802184
TRHDE	1.48123	0.00803002
GPR157	1.22332	0.00804078
RAB3C	-0.867997	0.00805639
MDP1	-0.537046	0.00808539
PDE1A	1.66551	0.00813203
CYS1	-1.57439	0.00819218
SRRM4	2.46766	0.00819819
HLA.F	1.00859	0.00823542
RELB	1.24708	0.00827578
VWA5B1	1.33192	0.00827917
PLAU	1.79142	0.0082959
NRXN3	1.16029	0.00840574
WNT4	-1.12487	0.00843416
TYRO3	1.25478	0.00843463
KLB	1.16299	0.00847808
NKD1	-1.09255	0.00847992
LMBRD2	-0.539673	0.00848898
SLC4A7	-0.877997	0.00849475
DPP4	1.98885	0.00851855
HLA.B	0.898046	0.00851984
PTPRC	1.79216	0.00854003
H2BU1	-0.987034	0.00857487
SCHIP1	1.34495	0.00859968
LHFPL2	1.21539	0.00860836
ARSJ	1.18549	0.00863812
MTMR7	-0.565248	0.00867761
VPS37A	-0.638878	0.00869756
CLDN34	1.74343	0.0087047
FTCD	-1.99583	0.00871221
CD86	1.73965	0.00872364
IFIT2	0.883237	0.00878645
NFKB2	1.01934	0.0087934
TRIM6	2.0308	0.00879356
ANG	1.85789	0.00879428
FGB	2.05168	0.00880982
GALNT2	0.577677	0.00884937
CCN2	1.51014	0.00885409
HSD3B7	0.828078	0.00887604
TLR8	2.98291	0.00888037
PSMC3IP	0.789229	0.0089326
SLC19A3	3.41374	0.00893976
GC	2.72323	0.00894665
CRHBP	1.75928	0.00895135
EVC	1.58917	0.00902061
TMBIM1	0.435092	0.00902802
AXL	1.09314	0.00903013
SMPDL3A	-0.804691	0.00910369
MBOAT1	2.32814	0.00910633
TFF3	1.88762	0.00915389
TET1	-0.620254	0.00916751
RCAN1	0.617647	0.00916963
SERTAD2	0.588062	0.0091901
GK3P	0.838546	0.00919501
HK2	1.97143	0.00922605
EP300	0.762149	0.00924571
PDE9A	-1.01841	0.00924738
SLC38A3	4.15301	0.00924916
GJB7	1.28497	0.00928701
FUT9	1.75915	0.00930827
USP33	-0.54818	0.0093154
BIRC3	1.79055	0.00932129
VPS25	-0.341765	0.00933116
ASRGL1	-0.522384	0.00933171
RHD	1.31737	0.00934042
NRP1	1.37036	0.00937565
WSCD2	-0.973578	0.00939787
LPAR3	2.65319	0.00940352
SOD2	0.86323	0.00940584
CBL	0.642496	0.00941925
TYRP1	1.53198	0.009478
TNFRSF10A	1.92317	0.00948663
DIPK1B	-0.943176	0.00951026
GRSF1	-0.623322	0.00951164
RERG	1.36781	0.00951871
CERS6	-0.488403	0.00952072
CBX8	-0.829712	0.00955857
CTSH	1.043	0.00956693
DNAJC14	-0.384391	0.00961242
CLEC14A	2.27057	0.00961968
ARMT1	-1.147	0.00965352
SERPINA5	1.55263	0.00965931
MPPED2	1.57555	0.00967091
USP14	0.450947	0.00969029
C16orf54	1.92363	0.00971016
FIGN	1.71133	0.00973834
C9orf153	1.66748	0.00976081
IMMP1L	-0.729212	0.00977018
KDM6A	0.54623	0.0098088
HK1	1.37434	0.00981491
PMCH	-4.68355	0.00982357
DOCK2	1.67869	0.00984723
SPIRE1	-0.943182	0.00988568
SNX33	1.00975	0.00988904
FAM222B	0.499953	0.00998448
FOXA1	1.33927	0.0100073
ARHGAP17	0.569364	0.0100617
MALL	1.41413	0.0100777
CHRNA3	1.30584	0.0101054
PPFIBP2	-1.03488	0.010133
ACADL	1.88027	0.0101588
BCL2	1.02387	0.0101638
MUC16	2.28447	0.0101708
ITGB5	1.11807	0.0101759
GRB10	-1.03277	0.0101801
PTPN4	-0.703273	0.0101811
MIA2	-0.566271	0.0102074
GAREM1	0.461196	0.0102237
RAD54L2	0.5063	0.0102643
CP	1.69866	0.0103206
S100A2	1.54815	0.0103354
ARHGAP28	1.63801	0.0103676
ACP6	-0.513427	0.0103779
TSPYL6	1.58375	0.01045
RAB11FIP1	-0.694928	0.010456
PLA1A	-1.29323	0.01046
TXK	-0.895611	0.0104699
PPM1L	-0.553698	0.0104971
AKT3	-0.624419	0.0105968
PIK3CG	1.6998	0.0106045
CTNNA2	-0.986551	0.0106168
EPHX1	1.02773	0.0106267
MYBPHL	1.67401	0.0106597
ERRFI1	-0.698927	0.0107208
FERMT3	1.70603	0.0107426
CNTNAP2	3.77477	0.0107796
SLC10A1	1.08938	0.0108257
SLC2A3	0.734605	0.0108792
CFAP126	-1.24045	0.0108794
HIC1	1.11132	0.0109262
HNF4A	0.823621	0.0110367
ASIC2	2.21079	0.0111343
MTERF4	-0.776102	0.011145
RAB40B	-0.799598	0.0111614
FAM3B	1.17914	0.011226
SPHK1	1.31988	0.0112706
SLC2A14	3.09179	0.0112743
TM4SF18	2.47406	0.0112941
CCDC68	1.22725	0.0113159
CSE1L	-0.654543	0.0114498
GLI1	1.57427	0.011471
HOMEZ	-0.908317	0.011495
OTULINL	-0.68379	0.0115146
MRO	-0.874135	0.0115283
ILK	-0.492289	0.0115783
EYA2	2.00574	0.0115788
TAFA4	-1.17103	0.0115807
SYTL4	1.43914	0.0115998
RRAGA	-0.296415	0.0116634
FGF9	-1.07081	0.0116815
ACAN	1.24929	0.011683
UNC13B	-0.701387	0.0116973
RAPGEF5	1.13697	0.0117152
LAMC2	1.13948	0.011766
GBP2	1.36328	0.0117859
GPR183	0.984882	0.0117883
HTRA1	0.884136	0.011795
NFKB1	0.500029	0.0118042
GCNT4	-0.907389	0.0118444
GCGR	-1.51023	0.0118646
CES1	2.17771	0.0119069
PRR18	-0.922705	0.0119197
TPRG1	1.91236	0.0119446
MARC2	-0.659082	0.0119494
KRT18	0.639224	0.0119965
TNFRSF1B	1.78291	0.0120086
DAB2	1.55001	0.0120247
PDE8B	-0.605659	0.0120655
MTCP1	-0.652667	0.0120991
PRRC2C	0.503139	0.0121058
MBD6	0.948792	0.0121203
COBLL1	-0.649633	0.0121232
FAM155A	-0.618392	0.0121303
NBPF10	1.25434	0.0121311
CCNJL	2.76605	0.0121321
PJA1	-0.534271	0.012137
PAX5	1.32184	0.0121999
SLC6A14	3.65218	0.012215
C11orf96	2.03312	0.0122157
TRPC5	1.96359	0.0122848
CBSL	-1.85272	0.0122913
SIX2	-1.12005	0.0122916
BOC	0.767958	0.0123566
EIF4EBP3	0.976024	0.0123727
G6PC2	-1.53231	0.0123967
UTP4	0.454612	0.0124103
LARP6	-0.626588	0.0124505
SLC39A5	2.59466	0.0125049
C7orf31	0.655244	0.0125734
ABCG5	1.77451	0.0126356
ARID3A	-0.640809	0.0126602
COL14A1	1.66886	0.0126787
SERPINI1	0.856992	0.0127003
CRYAB	1.15311	0.0127294
KITLG	1.19586	0.0127549
KLF12	-0.671297	0.0127712
QRSL1	-0.35145	0.0128703
CYP2U1	-0.662315	0.0129094
OGN	1.44311	0.0129417
C22orf42	-0.703654	0.01306
MRPL57	-0.541771	0.0131271
FXYD6.FXYD2	-1.89537	0.0131484
BRD4	0.55105	0.0131743
RBMS2	0.882936	0.0132487
RALBP1	-0.457974	0.013272
PHLDA1	1.19721	0.0132853
ELFN1	4.44771	0.0133172
CDYL2	-0.550746	0.0133694
CDH20	2.02008	0.0135204
CLTCL1	-0.817763	0.0135452
YIPF4	-0.478704	0.0136362
CACNA1G	-2.15715	0.0136612
NAALAD2	-0.935504	0.0136649
SORCS1	1.6922	0.0136737
AUTS2	0.963891	0.0137425
CAMK1D	-1.80297	0.0137992
KIT	1.87277	0.0138002
CYP4F12	3.53777	0.013803
ITGB3BP	-1.21921	0.0138159
BTNL9	-3.9219	0.0138293
CCDC69	1.23383	0.013911
C1orf158	-1.59863	0.0139271
STX16	0.732457	0.0139398
TRIM29	2.28846	0.0139405
COCH	1.52751	0.0140171
TMEM17	-0.802956	0.0140418
CALY	1.79722	0.0140542
ZNF219	0.986426	0.0141306
STAT4	0.971729	0.0141749
NPFFR2	2.39594	0.0143604
APOL1	1.36078	0.0145268
KLF4	0.666638	0.0145561
CDS1	0.53187	0.0145836
SPTLC1	-0.624319	0.0145959
SLC7A14	-1.00177	0.0146019
NAXD	-0.395242	0.0146194
PANK4	-0.597734	0.01467
DTX1	1.6799	0.0146963
TNFSF10	0.807775	0.0147152
NEBL	-0.972331	0.01474
RAB39A	-0.577374	0.0147517
GYPC	1.30815	0.0148413
DHFR2	-0.672742	0.0148592
DBP	-1.09483	0.0148615
USP27X	0.639916	0.0148703
ZMYND11	-0.521677	0.0148986
SOX9	1.43436	0.014906
RAB34	1.56436	0.0149504
EPHB2	1.10409	0.0149561
